# Single-cell analysis identifies distinct CD4+ T cells associated with the pathobiology of pediatric obesity-related asthma

**DOI:** 10.1101/2024.08.13.607447

**Authors:** David A. Thompson, Yvonne B. Wabara, Sarai Duran, Anna Reichenbach, Laura Chen, Kayla Collado, Changsuek Yon, John M. Greally, Deepa Rastogi

## Abstract

Pediatric obesity-related asthma is characterized by non-atopic T helper 1 (Th1) inflammation and steroid resistance. CDC42 upregulation in CD4+T cells underliesTh1 inflammation but the CD4+T cell subtype(s) with CDC42 upregulation and their contribution to steroid resistance are not known. Compared to healthy-weight asthma, obesity-alone and healthy-weight controls, single-cell transcriptomics of obese asthma CD4+T cells revealed *CDC42* upregulation in 3 clusters comprised of naïve and central memory T cells, which differed from the cluster enriched for Th1 responses that was comprised of effector T cells. *NR3C1,* coding for glucocorticoid receptor, was downregulated, while genes coding for NLRP3 inflammasome were upregulated, in clusters with CDC42 upregulation and Th1 responses. Conserved genes in these clusters correlated with pulmonary function deficits in obese asthma. These findings suggest that several distinct CD4+T cell subtypes are programmed in obese asthma for CDC42 upregulation, Th1 inflammation, and steroid resistance, and together contribute to obese asthma phenotype.

**Summary:** CD4+T cells from obese children with asthma are distinctly programmed for non-allergic immune responses, steroid resistance and inflammasome activation, that underlie the obese asthma phenotype.
