## Supplemental Tables for "Single-cell analysis identifies distinct CD4+ T cells associated with the pathobiology of pediatric obesity-related asthma"

### Sheet: Table S1
Table S1. Cell Type L3 version of Azimuth
Label	Expanded Label	OBO Ontology ID	Markers
ASDC_mDC	AXL+ myeloid dendritic cell	myeloid dendritic cell	AXL, LILRA4, SCN9A, CLEC4C, LTK, PPP1R14A, LGMN, SCT, IL3RA, GAS6
ASDC_pDC	AXL+ plasmacytoid dendritic cell	plasmacytoid dendritic cell	LILRA4, CLEC4C, SCT, EPHB1, AXL, PROC, LRRC26, SCN9A, LTK, DNASE1L3
B intermediate kappa	Intermediate B cell, kappa light chain	mature B cell	MS4A1, IGKC, IGHM, LINC01857, MARCKS, IGHD, TNFRSF13B, CD24, FCRL2, BANK1
B intermediate lambda	Intermediate B cell, lambda light chain	mature B cell	MS4A1, IGLC2, IGHM, CD79A, IGLC3, IGHD, BANK1, TNFRSF13C, CD22, TNFRSF13B
B memory kappa	Memory B cell, kappa light chain	memory B cell	BANK1, IGKC, LINC01781, MS4A1, SSPN, CD79A, RALGPS2, TNFRSF13C, LINC00926
B memory lambda	Memory B cell, lambda light chain	memory B cell	BANK1, IGLC2, MS4A1, IGLC3, COCH, TNFRSF13C, IGHA2, BLK, TNFRSF13B, LINC01781
B naive kappa	Naive B cell, kappa light chain	naive B cell	IGHM, TCL1A, IGHD, IGHG3, CD79A, IL4R, CD37, MS4A1, IGKC
B naive lambda	Naive B cell, lambda light chain	naive B cell	IGHM, IGLC2, IGHD, IGLC3, CD79A, CXCR4, MS4A1, IL4R, TCL1A, CD79B
CD14 Mono	CD14+ Monocyte	CD14-positive, CD16-negative classical monocyte	S100A9, CTSS, LYZ, CTSD, S100A8, VCAN, CD14, FCN1, S100A12, MS4A6A
CD16 Mono	CD16+ Monocyte	CD14-low, CD16-positive monocyte	LST1, YBX1, AIF1, FCGR3A, NAP1L1, MS4A7, FCER1G, TCF7L2, COTL1, CDKN1C
CD4 CTL	CD4+ Cytotoxic T	CD4-positive, alpha-beta cytotoxic T cell	GZMH, CD4, GNLY, FGFBP2, IL7R, S100A4, GZMA, CST7, IL32, CCL5
CD4 Naive	CD4+ Naive T	naive thymus-derived CD4-positive, alpha-beta T cell	TCF7, CD4, NUCB2, LDHB, TRAT1, SARAF, FHIT, LEF1, CCR7, IL7R
CD4 Proliferating	CD4+ Proliferating T	activated CD4-positive, alpha-beta T cell	MKI67, TYMS, PCLAF, TOP2A, CENPF, NUSAP1, CENPM, BIRC5, ZWINT, TPX2
CD4 TCM_1	CD4+ Central Memory T_1	CD4-positive, alpha-beta memory T cell	LTB, CD4, FYB1, IL7R, LIMS1, MAL, TMSB4X, TSHZ2, AP3M2, TRAC
CD4 TCM_2	CD4+ Central Memory T_2	CD4-positive, alpha-beta memory T cell	CTLA4, MIR4435-2HG, TMSB4X, CD28, CDCA7, TMSB10, MAF, ITM2A, TRAC, CD27
CD4 TCM_3	CD4+ Central Memory T_3	CD4-positive, alpha-beta memory T cell	IL7R, ITGB1, LTB, S100A4, AQP3, TNFRSF4, IL32, TOB1, PDE4D, HOPX
CD4 TEM_1	CD4+ Effector Memory T_1	effector CD4-positive, alpha-beta T cell	GZMK, IL7R, IL32, ITGB1, CCL5, GZMA, B2M, DUSP2, KLRB1, SYNE2
CD4 TEM_2	CD4+ Effector Memory T_2	effector CD4-positive, alpha-beta T cell	GZMK, CD4, TIGIT, IFNG-AS1, CD40LG, MALAT1, CD3G, CD3D, TRAC, CD3E
CD4 TEM_3	CD4+ Effector Memory T_3	effector CD4-positive, alpha-beta T cell	IL7R, CCL5, NOSIP, KLRB1, SERINC5, AQP3, ITGA4, IL32, TRAC, LTB
CD4 TEM_4	CD4+ Effector Memory T_4	effector CD4-positive, alpha-beta T cell	CCR9, KDF1, DPP4, CD244, SLC4A4, KLRB1, TMIGD2, CD40LG, IL7R, ODF2L
CD8 Naive	CD8+ Naive T	naive thymus-derived CD8-positive, alpha-beta T cell	CD8B, LDHB, LEF1, LINC02446, CD8A, S100B, ID2, TCF7, VIM, CCR7
CD8 Naive_2	CD8+ Naive T_2	naive thymus-derived CD8-positive, alpha-beta T cell	CD8B, CCR5, CHI3L2, SOX4, CD8A, TNFRSF9, CD38, SIRPG, LRRN3, LEF1
CD8 Proliferating	CD8+ Proliferating T	activated CD8-positive, alpha-beta T cell	PCLAF, CD8B, TYMS, CD3D, CLSPN, CD3G, MKI67, TRAC, CHEK1, TK1
CD8 TCM_1	CD8+ Central Memory T_1	CD8-positive, alpha-beta memory T cell	CD8B, SELL, CD8A, LYAR, ITGB1, NELL2, DUSP2, IL7R, CCL5, LINC01871
CD8 TCM_2	CD8+ Central Memory T_2	CD8-positive, alpha-beta memory T cell	CD8B, C1orf162, IL7R, GATA3, YBX3, KRT1, CD8A, CTSW, INPP4B, LTB
CD8 TCM_3	CD8+ Central Memory T_3	CD8-positive, alpha-beta memory T cell	CD8B, KLRB1, CD8A, HOPX, IL7R, KLRD1, CCL5, SCML4, LINC02446, TRAC
CD8 TEM_1	CD8+ Effector Memory T_1	effector CD8-positive, alpha-beta T cell	GZMK, CD8B, CD8A, CCL5, NKG7, DUSP2, CST7, IL32
CD8 TEM_2	CD8+ Effector Memory T_2	effector CD8-positive, alpha-beta T cell	CD8A, CMC1, CD8B, CD160, GZMH, CST7, KLRD1, CCL5, TIGIT, KLRG1
CD8 TEM_3	CD8+ Effector Memory T_3	effector CD8-positive, alpha-beta T cell	GZMK, CD8A, ITGB1, CD8B, HOPX, CCL5, KLRD1, NKG7, GNLY, YBX3
CD8 TEM_4	CD8+ Effector Memory T_4	effector CD8-positive, alpha-beta T cell	GZMH, THEMIS, GNLY, CD8A, ITGB1, FGFBP2, CD2, GZMB, KLRD1, CD8B
CD8 TEM_5	CD8+ Effector Memory T_5	effector CD8-positive, alpha-beta T cell	GZMH, GNLY, ZNF683, TRAC, KLRC2, TYROBP, CD8B, CD8A, TRGC2, GZMB
CD8 TEM_6	CD8+ Effector Memory T_6	effector CD8-positive, alpha-beta T cell	TRGC2, CD8A, IFNG-AS1, CD8B, ZNF683, KLRC2, NCR3, IKZF2, DUSP2, RTKN2
cDC1	Conventional Dendritic Cell 1	CD141-positive myeloid dendritic cell	WDFY4, C1orf54, CLEC9A, BATF3, CLNK, TSPAN33, FLT3, CADM1, IDO1, DNASE1L3
cDC2_1	Conventional Dendritic Cell 2_1	CD1c-positive myeloid dendritic cell	FCER1A, CD14, CLEC10A, CTSS, ENHO, CD1C, MRC1, FCGR2B, PID1, IL13RA1
cDC2_2	Conventional Dendritic Cell 2_2	CD1c-positive myeloid dendritic cell	FCER1A, BASP1, CD1C, CD74, CLEC10A, HLA-DPA1, ENHO, HLA-DPB1, PLD4, HLA-DQA1
dnT_1	Double-negative T_1	CD4-negative, CD8-negative, alpha-beta intraepithelial T cell	GZMK, NUCB2, CD8B, GPR183, TCF7, LYAR, MALAT1, C12orf57, LEF1, LDHB
dnT_2	Double-negative T_2	CD4-negative, CD8-negative, alpha-beta intraepithelial T cell	AC004585.1, GPR183, FXYD2, NUCB2, CAV1, CD27, MYB, TMSB4X, GZMK, FGFR1
Eryth	Erythroid cell	erythroid lineage cell	HBM, ALAS2, HBD, AHSP, SLC4A1, TRIM58, SELENBP1, CA1, IFIT1B, SNCA
gdT_1	gamma-delta T_1	gamma-delta T cell	TRDC, TRGC1, TRGV9, TRDV2, KLRD1, IL7R, KLRC1, DUSP2, GNLY, KLRG1
gdT_2	gamma-delta T_2	gamma-delta T cell	KLRC2, CD3G, KIR3DL2, CD3D, TRDC, TRDV1, ZNF683, KLRC1, TRGC1, GZMH
gdT_3	gamma-delta T_3	gamma-delta T cell	RTKN2, TRDC, TRGC2, LEF1, IKZF2, SOX4, ZNF331, ARID5B, NUCB2, CRTAM
gdT_4	gamma-delta T_4	gamma-delta T cell	TRDC, TIGIT, KLRC2, TRGC2, IKZF2, GCSAM, FCRL6, TRDV1, CST7, CMC1
HSPC	Hematopoietic stem and progenitor cell	hematopoietic precursor cell	CDK6, SOX4, PRSS57, AC084033.3, ANKRD28, FAM30A, MYB, EGFL7, SPINK2, SMIM24
ILC	Innate Lymphoid Cell	innate lymphoid cell	KIT, TRDC, IL1R1, SOX4, TNFRSF18, TYROBP, TNFRSF4, FCER1G, IL2RA, GATA3
MAIT	Mucosal associated invariant T	mucosal invariant T cell	KLRB1, NKG7, GZMK, SLC4A10, NCR3, CTSW, IL7R, KLRG1, CEBPD, DUSP2
NK Proliferating	Proliferating Natural Killer	natural killer cell	STMN1, KLRF1, TYMS, FCER1G, PCNA, TYROBP, CLSPN, TRDC, PCLAF, SMC2
NK_1	CD56-dim Natural Killer_1	CD16-positive, CD56-dim natural killer cell, human	FGFBP2, KLRC2, GNLY, S100A4, CD3E, CST7, LGALS1, PRF1, NKG7, GZMB
NK_2	CD56-dim Natural Killer_2	CD16-positive, CD56-dim natural killer cell, human	NKG7, FCER1G, PRF1, KLRB1, SPON2, GZMB, FGFBP2, IGFBP7, CST7, B2M
NK_3	CD56-dim Natural Killer_3	CD16-positive, CD56-dim natural killer cell, human	KLRF1, CCL5, TRDC, SYNE2, KLRC1, CMC1, XCL2, KLRB1, KLRD1, IL2RB
NK_4	CD56-dim Natural Killer_4	CD16-positive, CD56-dim natural killer cell, human	XCL2, SELL, XCL1, GZMK, KLRC1, SPTSSB, KLRF1, IL2RB, TCF7, TRDC
NK_CD56bright	CD56-bright Natural Killer	CD16-negative, CD56-bright natural killer cell, human	XCL2, GPR183, SELL, IL2RB, CD44, GZMK, KLRF1, TPT1, KLRC1, XCL1
pDC	Plasmacytoid Dendritic Cell	plasmacytoid dendritic cell	CCDC50, UGCG, TCF4, LILRA4, IRF8, IL3RA, PLD4, IRF7, SERPINF1, ITM2C
Plasma	Plasma cell	plasma cell	MZB1, JCHAIN, TNFRSF17, ITM2C, DERL3, TXNDC5, POU2AF1, IGHA1, TXNDC11, CD79A
Plasmablast	Plasmablast	plasmablast	TYMS, TNFRSF17, SHCBP1, TK1, KNL1, ASPM, TXNDC5, TPX2, RRM2, BIRC5
Platelet	Platelet	platelet	GNG11, PPBP, NRGN, PF4, CAVIN2, TUBB1, HIST1H2AC, PRKAR2B, CLU, F13A1
Treg Memory	Memory Regulatory T	regulatory T cell	RTKN2, B2M, TIGIT, FCRL3, S100A4, AC133644.2, CTLA4, FOXP3, IKZF2, TRAC
Treg Naive	Naive Regulatory T	regulatory T cell	RTKN2, LEF1, FOXP3, C12orf57, IL2RA, TOMM7, CCR7, TRAC, CD4, LDHB

### Sheet: Table S2
Table S2. Genes associated with non-T2 responses, steroid resistance, and inflammasome activation
Gene Name (reference)	Gene Description
ADRB2 21	Adrenoceptor beta 2
ADCY9 22	Adenylate Cyclase 9
ALLC 23	Allantoicase
AP1 20	AP1 transcription factor
CARD8 18	Caspase Recruitment Domain Family Member 8
CASP1 18	Caspase 1
CASP4 18	Caspase 4
CASP5 18	Caspase 5
CASP8 18	Caspase 8
CMTR1 23	Cap Methyltransferase 1
CREB1 20	CAMP Responsive Element Binding Protein (CREB) 1
CREBBP 20	CREB binding protein
CRHR1 20	Corticotropin Releasing Hormone Receptor 1
CRISPLD2 20	Cysteine Rich Secretory Protein LCCL Domain Containing 2
FCER2 20	Fc Epsilon Receptor II
FBXL7 23	F-box and Leucine Rich Repeat Protein 7
GMEB1 20	Glucocorticoid Modulatory Element Binding Protein 1
GMEB2 20	Glucocorticoid Modulatory Element Binding Protein 2
GLCCI1 20	Glucocorticoid induced 1
GLCCI1-DT 20	Glucocorticoid induced 1 Divergent Transcript
HDAC2 20	Histone deacetylase 2
IL13 20	Interleukin 13
IL1B 18	Interleukin 1 beta
IL2 18	Interleukin 2
IL4 20	Interleukin 4
IL8 20	Interleukin 8
IPO13 24	Importin 13 gene
KPNA1 24	Importin alpha gene
KRT25 23	Keratin 25
MAGI2 23	Membrane Associated Guanylate Kinase, WW And PDZ Domain Containing 2
MAPK11 20	p38 MAPK beta
MAPK14 20	p38 MAPK alpha
MIR21 20	MicroRNA 21
MMP9 20	Matrix metallopeptidase 9
NK2R 20	NK2 receptor
NFKB1 20	Nuclear Factor Kappa B Subunit 1
NFKB2 20	Nuclear Factor Kappa B Subunit 2
NLRP3 18	NLR Family Pyrin Domain Containing 3
NR3C1 20	Nuclear Receptor Subfamily 3 Group C Member 1
ORMDL3 21	ORMDL Sphingolipid Biosynthesis Regulator 3
PI3K 20	Phosphatidylinositol-4,5-Bisphosphate 3-Kinase
PKB 20	Protein Kinase B
PTEN 18	Phosphatase And Tensin Homolog
PYCARD 18	PYD and CARD domain containing
STIP1 22	Stress Induced Phosphoprotein 1
T 22	T-Box Transcription Factor T
TLR2 20	Toll like receptor 2
TLR4 20	Toll like receptor 4
TRAIL 20	TNF-related apoptosis-inducing ligand
TRIM24 23	Tripartite Motif Containing 24

### Sheet: Table S3
Table S3. Demographics and clinical characteristics of samples that underwent CITE-Seq analysis
	Obese asthma (n=6)	Healthy-weight asthma (n=6)	Obese no-asthma (n=6)	Healthy weight controls (n=5)	P value
Demographics
Age (years)	11.17 ± 1.94	9.17 ± 2.40	11.00 ± 2.45	12.80 ± 1.30	0.07
Male (n (%))	3 (50)	5 (83)	2 (33.33)	4 (80)	0.24
African American (n(%))	2 (33.33)	3 (50)	4 (66.67)	3 (60)	0.68
Pulmonary Function Indices*
FVC	103 ± 12.41	89.60 ± 10.41	106.40 ± 12.58	102.20 ± 14.79	0.2
FEV1	96.83 ± 13.57	92.00 ± 21.10	103.80 ± 7.53	99.40 ± 11.93	0.63
FEV1/FVC ratio	83.00 ± 9.51	90.60 ± 10.14	86.60 ± 5.77	85.60 ± 2.79	0.47
FEF2575	90.50 ± 38.64	89.80 ± 46.55	95.60 ± 14.71	93.60 ± 4.62	0.99
TLC	100.40 ± 23.94	97.75 ± 13.84	93.60 ± 11.55	102.40 ± 6.43	0.82
RV	108.20 ± 94.25	139.00 ± 34.63	87.20 ± 19.75	129.60 ± 29.44	0.49
RV/TLC ratio	20.80 ± 12.87	31.00 ± 4.97	20.00 ± 2.92	27.00 ± 6.16	0.16
FRC	88.40 ± 45.24	99.75 ± 7.89	72.20 ± 16.22	104.60 ± 15.31	0.27
IC	111.20 ± 10.89	95.60 ± 20.07	111.20 ± 13.94	98.60 ± 6.02	0.19
Atopic sensitization (n(%))	1 (16.67)	2 (33.33)	0 (0)	2 (33.33)	0.32
* Percent predicted values of pulmonary function indices other than FEV1/FVC ratio and RV/TLC ratio are reported.
Between-group comparisons were done using Analysis of Variance with post-hoc Bonferroni correction for continuous variables and c2 test for categorical variables. The significance of between-group differences is noted as follows: * p<0.05 # p<0.01

### Sheet: Table S4
Table S4. Percent proportions of Azimuth-based CD4+ T cell subtypes in cell clusters
Cluster	Naive CD4	Central Mem CD4_1	Central Mem CD4_2	Central Mem CD4_3	Mem Effector CD4_1	Mem Effector CD4_2	Mem Effector CD4_3	gdT_1	gdT_2	gdT_3	gdT_4	Treg Memory	Treg Naive	CTL	dnT_1	dnT_2	Proliferating CD4	NK_1	NK_2	NK_3	NK_4	CD56 bright NK	Proliferating NK	ILC	cDC1	cDC2_1	cDC2_2	pDC	ASDC_mDC	HSPC	CD14 Mono	CD16 Mono	MAIT	Plasma
0	13.2634	86.2152	0	0.0179802	0.0119868	0.119868	0	0	0	0.0899011	0	0.029967	0.167815	0	0.029967	0.0179802	0	0	0	0	0	0	0	0.0359604	0	0	0	0	0	0	0	0	0	0
1	13.1765	86.3424	0	0.0668181	0	0.0133636	0	0	0	0.0734999	0	0.0267272	0.247227	0	0.0467727	0	0	0	0	0	0	0	0	0	0	0	0	0	0	0.00668181	0	0	0	0
2	13.6727	85.4745	0	0.135373	0.00676865	0.0541492	0	0	0	0.216597	0	0.0473805	0.324895	0	0.0541492	0	0	0	0	0	0	0	0	0	0	0	0	0	0	0.0135373	0	0	0	0
3	33.8635	64.5542	0	0.0502302	0	0.0418585	0	0	0	1.13018	0	0.0251151	0.184177	0	0.0418585	0.083717	0	0	0	0	0	0	0	0	0	0	0	0.0083717	0	0.0167434	0	0	0	0
4	0.136333	88.5566	2.64145	7.81357	0.0937287	0.281186	0.0681663	0	0	0.102249	0	0.0681663	0.00852079	0	0.0340832	0.00852079	0.0340832	0	0	0	0	0	0	0.144853	0	0	0	0	0	0	0	0	0.00852079	0
5	0	63.4892	4.09314	30.7804	0.491177	0.218301	0.0818628	0	0	0.00909587	0	0.118246	0	0.0272876	0	0.0272876	0.200109	0	0	0	0	0	0	0.454794	0	0	0	0	0	0	0.00909587	0	0	0
6	0	16.0812	1.16165	51.2666	14.7096	4.6606	0.881735	1.21763	0	0.0279916	0	0.069979	0	0.825752	0.0139958	0.447866	0.069979	0	0	0	0	0	0	1.24563	0	0	0	0	0	0	0	0	7.3198	0
7	1.8791	95.4086	1.95001	0.106364	0	0.195001	0	0	0	0.0177274	0	0.124091	0.0709094	0	0.0531821	0.195001	0	0	0	0	0	0	0	0	0	0	0	0	0	0	0	0	0	0
8	1.2408	49.4427	0.672976	0.168244	0.0210305	0.105152	0	0	0	0.084122	0	37.1819	10.8517	0	0.0210305	0.168244	0	0	0	0	0	0	0	0.042061	0	0	0	0	0	0	0	0	0	0
9	4.76323	71.0585	3.34262	1.53203	0.334262	3.7883	0	0	0	1.39276	0	1.3649	0	0.807799	0.194986	9.24791	0.0278552	0	0	0	0	0	0	2.03343	0	0	0	0	0	0	0.111421	0	0	0
10	0	18.8245	11.7139	3.61693	0	0.246609	0	0	0	0.0411015	0	64.5705	0	0	0	0.780929	0.164406	0	0	0	0	0	0	0.0411015	0	0	0	0	0	0	0	0	0	0
11	0.845921	21.571	0	1.20846	1.32931	4.29003	0.241692	0	0.181269	58.852	0	0.181269	0.543807	0	8.33837	1.81269	0	0	0	0	0.060423	0	0	0.543807	0	0	0	0	0	0	0	0	0	0
12	0.0521105	2.39708	0.312663	1.35487	4.79416	0.208442	0.0521105	12.8713	2.39708	0.156331	0.364773	0	0	50.0782	0	0	0	1.45909	8.49401	0.573215	8.963	3.07452	0.677436	1.25065	0	0	0	0	0	0	0	0	0.468994	0
13	1.71217	93.8454	0.0925497	0.323924	0	0.323924	0.138825	0	0	1.85099	0	0.786673	0.277649	0	0.0462749	0.0462749	0	0	0	0	0	0	0	0.555298	0	0	0	0	0	0	0	0	0	0
14	40.7895	57.5911	0	0.101215	0	0.101215	0	0	0	1.11336	0	0	0	0	0.303644	0	0	0	0	0	0	0	0	0	0	0	0	0	0	0	0	0	0	0
15	0	41.7004	0	54.251	0	0	0	0	0	0.404858	0	0	0	0	0	0	0.134953	0	0	0	0	0	0	3.50877	0	0	0	0	0	0	0	0	0	0
16	0	0.834725	0	0.166945	0	0	0	0	0	0	0	0	0	0.166945	0	0	0	0	0	0	0	0	0	1.16861	11.6861	7.01169	51.2521	0.166945	1.5025	1.66945	23.7062	0.66778	0	0
17	0	5.29197	0	13.8686	0	0	0	0	0	0.182482	0	0	0	0	0	0	0	0	0	0	0	1.82482	0	78.8321	0	0	0	0	0	0	0	0	0	0
18	0.421941	4.43038	0.21097	0	0	0	0	0	0	0	0	0	0.21097	0	0	0	0	0	0	0	0	0	0	1.05485	0	0	0	74.0506	0.421941	0.632911	0	0	0	18.5654
19	0	4.26439	1.49254	0	0	6.18337	0	0	0	0.426439	0	0	0	0	3.41151	83.5821	0.426439	0	0	0	0	0	0	0.21322	0	0	0	0	0	0	0	0	0	0
20	0	33.3333	0	0	0	0	0	0	0	4.16667	0	0	0	0	0	0	0	0	0	0	0	0	0	0	54.1667	0	4.16667	4.16667	0	0	0	0	0	0
21	0	1.95122	0	0.487805	0	0	0	0	0	1.46341	0	0	0	0	0	0	0	0	0	0	0	0	0	1.95122	0	0	0.487805	0	0	93.6585	0	0	0	0

### Sheet: Table S5
Table S5. Genes enriched in obese asthma in Cluster 12
Gene	Average Log2 fold change	q value
HLA-A	-0.26	<0.0001
TUBA4A	-0.41	<0.0001
KLF12	0.41	<0.0001
SMYD3	0.38	<0.0001
ARHGAP15	0.42	<0.0001
DPYD	0.34	<0.0001
FTH1	-0.24	<0.0001
CDKAL1	0.28	<0.0001
S100A4	0.27	<0.0001
DUSP2	-0.35	<0.0001
DOCK10	0.25	<0.0001
DENND4A	0.25	<0.0001
RAB11A	0.28	0.0002
PRKCH	0.37	0.0002
LRBA	0.24	0.0002
CD247	0.36	0.0002
NFKBIA	0.14	0.0003
MALAT1	-0.17	0.0004
ARID1B	0.25	0.0005
FOXN3	0.2	0.0007
FBXL17	0.2	0.0011
CXCR4	-0.18	0.0033
LTB	-0.17	0.0078
ZBTB20	0.29	0.0096
ACTG1	-0.19	0.0106
ARIH1	0.2	0.0107
ANKRD44	0.28	0.0446
